# There and back again: when and how the world’s richest snake family (Dipsadidae) dispersed and speciated across the Neotropical region

**DOI:** 10.1101/2023.04.15.535132

**Authors:** Filipe C. Serrano, Matheus Pontes-Nogueira, Ricardo J. Sawaya, Laura R.V. Alencar, Cristiano C. Nogueira, Felipe G. Grazziotin

## Abstract

**Aim:** The widespread megadiverse Neotropical snake family Dipsadidae occurs in a large range of diverse habitats. Thus it represents an excellent model to study the diversification of Neotropical biota. Herein, by generating a time-calibrated species-level phylogeny, we investigate the origin and historical biogeography of Dipsadidae and test if its two main Neotropical subfamilies, Xenodontinae and Dipsadinae, have different geographical origins.

**Location:** Neotropical region.

**Taxon:** Dipsadidae (Serpentes).

**Methods:** We generated a new Bayesian time-calibrated phylogeny including sequences from six genes for 344 species, including 287 species of Dipsadidae. We subsequently estimated ancestral areas of distribution by comparing models in BioGeoBEARS: DEC (subset sympatry, narrow vicariance), DIVALIKE (narrow and wide vicariance), BAYAREALIKE (no vicariance and widespread sympatry), also testing jump dispersal.

**Results:** The best models show that Dipsadidae likely originated approximately 50 million years ago (mya) in Asia. Dispersal was a fundamental process in its historical biogeography. The DEC model with jump dispersal indicated that this family underwent a range extension from Asia and posterior vicariance of North and Central America ancestors. Both Xenodontinae and Dipsadinae originated in Central America and dispersed to South America during Middle Eocene, but did so to different regions (cis and trans-Andean South America, respectively). Xenodontinae entered cis-Andean South America around 39 mya and jump dispersed to the West Indies around 33 mya, while Dipsadinae entered trans-Andean South America multiple times 20 – 38 mya.

**Main conclusions:** Our results show that Dipsadidae has an Asian origin and that the two main Neotropical subfamilies originated in Central America, later dispersing to South America in different time periods. The current biogeographical patterns of the family Dipsadidae, the most species-rich snake family in the world, have likely been shaped by complex evolutionary and geological processes such as Eocene land bridges, Andean uplift and the formation of the Panama isthmus.
