## Supplementary material for "There and back again: when and how the world’s richest snake family (Dipsadidae) dispersed and speciated across the Neotropical region": Supp. Mat. 2

A	B	C	D	E	F
1	1	1	0.1	1	0.1
1	1	1	0.1	1	0.1
1	1	1	0.1	1	0.1
0.1	0.1	0.1	1	0.1	0.1
1	1	1	0.1	1	0.1
0.1	0.1	0.1	0.1	0.1	1
A	B	C	D	E	F
1	1	1	0.1	0.5	0.1
1	1	1	0.1	0.5	0.1
1	1	1	0.1	0.5	0.1
0.1	0.1	0.1	1	0.1	0.1
0.5	0.5	0.5	0.1	1	0.5
0.1	0.1	0.1	0.1	0.5	1
A	B	C	D	E	F
1	1	1	0.1	0.5	0.5
1	1	1	0.1	0.5	0.5
1	1	1	0.1	0.1	0.1
0.1	0.1	0.1	1	0.5	0.5
0.5	0.5	0.1	0.5	1	1
0.5	0.5	0.1	0.5	1	1
A	B	C	D	E	F
1	1	1	0.1	1	1
1	1	1	0.1	1	1
1	1	1	0.1	0.1	0.1
0.1	0.1	0.1	1	1	1
1	1	0.1	1	1	1
1	1	0.1	1	1	1
A	B	C	D	E	F
1	1	1	0.1	0.1	0.1
1	1	1	0.1	0.1	0.1
1	1	1	0.1	0.1	0.1
0.1	0.1	0.1	1	0.1	0.1
0.1	0.1	0.1	0.1	1	1
0.1	0.1	0.1	0.1	1	1
END
